# Deep Immunophenotyping Reveals Endometriosis is Marked by Dysregulation of the Mononuclear Phagocytic System in Endometrium and Peripheral Blood

**DOI:** 10.1101/2022.02.02.478809

**Authors:** Júlia Vallvé-Juanico, Ashley F. George, Sushmita Sen, Reuben Thomas, Min-Gyoung Shin, Divyashree Kushnoor, Joshua J. Vásquez, Kim Chi Vo, Juan C. Irwin, Nadia R. Roan, Alexis J. Combes, Linda C. Giudice

**Affiliations:** Center for Reproductive Sciences, Department of Obstetrics, Gynecology and Reproductive Sciences, University of California San Francisco, San Francisco, CA, USA; Bioliquid Innovative Genetics S.L., Barcelona, Spain; Gladstone Institutes, San Francisco, CA, USA; Department of Urology, University of California San Francisco, San Francisco, CA, USA; San Jose State University, San Jose, CA, USA; Bioinformatic Core Gladstone Institutes, San Francisco, CA, USA; UCSF CoLabs, University of California of San Francisco, San Francisco, CA, USA; ImmunoX initiative, University of California of San Francisco, San Francisco, CA, USA; Department of Medicine, University of California of San Francisco, San Francisco, CA, USA; Department of Pathology, University of California of San Francisco, San Francisco, CA, USA

**Keywords:** endometriosis, macrophages, monocytes, mononuclear phagocytes, SIRPα, innate immune, CyTOF, biomarker, endometrium

## Abstract

**Background:** Endometriosis is a chronic, estrogen-dependent disorder where inflammation contributes to disease-associated symptoms of pelvic pain and infertility. Immune dysfunction includes insufficient immune lesion clearance, a pro-inflammatory endometrial environment, and systemic inflammation. Comprehensive understanding of endometriosis immune pathophysiology in different hormonal milieu and disease severity has been hampered by limited direct characterization of immune populations in endometrium, blood, and lesions. Simultaneous deep phenotyping at single cell resolution of complex tissues has transformed our understanding of the immune system and its role in many diseases. Herein, we report mass cytometry and high dimensional analyses to study immune cell phenotypes, abundance, activation states, and functions in endometrium and blood of women with and without endometriosis in different cycle phases and disease stages.

**Methods:** A case-control study was designed. Endometrial biopsies and blood (n=60 total) were obtained from women with (n=20, n=17, respectively) and without (n=14, n=9) endometriosis in the proliferative and secretory cycle phases of the menstrual cycle. Two mass cytometry panels were designed; one broad panel and one specific for mononuclear phagocytic cells (MPC), and all samples were multiplexed to characterize both endometrium and blood immune composition at unprecedented resolution. We combined supervised and unsupervised analyses to finely define the immune cell subsets with an emphasis on MPC. Then, association between cell types, protein expression, disease status, and cycle phase were performed.

**Results:** The broad panel highlighted a significant modification of MPC in endometriosis; thus, they were studied in detail with an MPC-focused panel. Endometrial CD91^+^ macrophages overexpressed SIRPα (phagocytosis inhibitor) and CD64 (associated with inflammation) in endometriosis, and they were more abundant in mild versus severe disease. In blood, classical and intermediate monocytes were less abundant in endometriosis, whereas plasmacytoid dendritic cells and non-classical monocytes were more abundant. Non-classical monocytes were higher in severe versus mild disease.

**Conclusions:** A greater inflammatory phenotype and decreased phagocytic capacity of endometrial macrophages in endometriosis are consistent with defective clearance of endometrial cells shed during menses and in tissue homeostasis, with implications in endometriosis pathogenesis and pathophysiology. Different proportions of monocytes and plasmacytoid dendritic cells in blood from endometriosis suggest systemically aberrant functionality of the myeloid system opening new venues for the study of biomarkers and therapies for endometriosis.
