## Supplemental Table 1. Samples used in the study. Endo: endometriosis; PE: proliferative; SE: secretory: MSE: mid secretory, LSE: late secretory; N/A: for "Deep Immunophenotyping Reveals Endometriosis is Marked by Dysregulation of the Mononuclear Phagocytic System in Endometrium and Peripheral Blood"

### Sheet: Sheet1
Sample ID	Disease	ASRM Stage	Stage	Cycle phase	Endometrial Sample (Broad Panel)	Endometrial Sample (Focused Panel)	Blood Sample (Focused Panel)
1	Endo	I	Mild	MSE		X
2	Endo	I, DIE	Mild	MSE	X	X	X
3	Control	N/A	-	SE		X
4	Control	N/A	-	LSE	X	X	X
5	Endo	I	Mild	PE		X	X
6	Control	N/A	-	ESE	X	X	X
7	Endo	I	Mild	ESE		X	X
8	Endo	I	Mild	ESE	X	X	X
9	Endo	IV	Severe	PE		X	X
10	Control	N/A	-	SE		X	X
11	Control	N/A	-	PE	X	X	X
12	Endo	I	Mild	PE		X
13	Endo	IV, DIE	Severe	PE	X	X	X
14	Control	N/A	-	PE	X	X	X
15	Endo	III, DIE	Severe	PE		X	X
16	Endo	II	Mild	PE	X	X	X
18	Endo	I	Mild	PE	X	X	X
19	Control	N/A	-	PE	X	X	X
20	Endo	IV	Severe	PE		X
21	Control	N/A	-	PE		X
22	Endo	I	Mild	PE		X
23	Endo	I	Mild	PE	X	X	X
24	Control	N/A	-	PE	X	X
25	Endo	I	Mild	PE	X	X	X
26	Control	N/A	-	PE		X
27	Control	N/A	-	PE		X
28	Endo	IV	Severe	PE	X	X	X
29	Endo	I	Mild	PE		X
30	Control	N/A	-	PE		X
31	Control	N/A	-	PE		X
32	Endo	I	Mild	SE		X
33	Endo	UNK	Unk	PE			X
34	Control	N/A	-	PE			X
35	Endo	I	Mild	PE			X
36	Endo	II	Mild	PE			X
37	Endo	III	Severe	MSE	X		X
38	Control	N/A	-	PE			X
39	Endo	IV	Severe	PE			X
40	Control	N/A	-	PE			X
41	Endo	IV	Severe	SE	X
42	Control	N/A	-	SE	X
