## Supplemental Table 2. CyTOF panels used in the study. Left: broad panel, right: focused panel. for "Deep Immunophenotyping Reveals Endometriosis is Marked by Dysregulation of the Mononuclear Phagocytic System in Endometrium and Peripheral Blood"

### Sheet: Sheet1
Broad Panel							Focused Panel
Phenotypic markers			Functional markers				Phenotypic markers			Functional markers
Channel/Metal	Antigen	Clone	Channel/Metal	Antigen	Clone		Channel/Metal	Antigen	Clone	Channel/Metal	Antigen	Clone
89Y	CD45	HI30	115Ln	SIRPα (CD172a)	SE5A5		89Y	CD45	HI30	115In	APOE	1H4
140Ce	CD15	W6D3	139La	CD7	M-T701		141Pr	CD3	UCHT1	142Nd	CD83	HB15e
141Pr	CD3	UCHT1	143Nd	PGR	SP2		143Nd	CD123	6H6	144Nd	NRP2	257103
142Nd	CD19	HIB19	149Sm	CD127	A019D5		146Nd	CD64	10.1	145Nd	PGR	D8Q2J
144Nd	CD163	GHI61	150Nd	Erb	V7059-100UG		147Sm	CD11c	Bu15	146Nd	CD64	10.1
145Nd	CD45	RPA-T4	154Sm	TIM3	F38-2E2		148Nd	CD16	3G8	149Sm	IL1R1	732229
146Nd	CD8a	RPA-T8	155Gd	TIGIT	A15153G		152Sm	CD66b	80H3	150Nd	CD86	IT2.2
147Sm	CD11c	BU15	156Gd	PD-L1	29E.2A3		155Gd	CD56	B159	151Eu	MerTK	125518
148Nd	CD14	M5E2	157Gd	CD69	310902		160Gd	CD14	M5E2	153Eu	CD192 (CCR2)	K036C2
151Eu	CD123	6H6	158Gd	CD27	O323		167Er	CD1a	HI149	156Gd	TGM2	SPM592
152Sm	gdTCR	5A6.E9	159Tb	CD137 (4-1BB)	4B4-1		168Er	CD206	152	157Gd	CX3CR1	2A9-1
153Eu	CD45RA	HI100	160Gd	Tbet	4B10		169Tm	CD169	7-239	158Gd	TLR4	HTA125
166Er	CD141 (BDCA3)	M80	161Dy	CD152 (CTLA-4)	14D3		172Yb	CD36	5-271	159Tb	HLA-DPB1	SP229
169Tm	CD25	M-A251	162Dy	FoxP3	PCH101		173Yb	HLA-DR	L243	161Dy	LGR5	4D11F8
176Yb	CD56	NCAM16.2	163Dy	Era	ab259430		174Yb	CD4	SK3	162Dy	CD80	2D10.4
209Bi	CD16	3G8	164Dy	VEGFA	ab185238		209Bi	CD11b	ICRF44	163Dy	GCR	BuGR2
170Er	BDCA1 (CD1c)	L161	165Ho	CD80	305245		154Sm	CD163	GHI/61	164Dy	CD91	5A6
			167Er	CCR7	G043H7					165Ho	CD40	5C3
			168Er	Ki-67	Ki-67					166Er	ALXR (FPRL1/2)	GM-1D6
			170Er	BDCA1 (CD1c)	L161					168Er	CD206	152
			171Yb	CD36	336202					169Tm	CD169	7-239
			172Yb	CD38	HIT2					170Er	IL1R2	REA744 / 1D4C5
			173Yb	ICOS	C398.4A					171Yb	CD44	IM7
			174Yb	HLA-DR	L243					172Yb	CD36	5-271
			175Lu	PD-1	EH12.2H7					173Yb	HLA-DR	L243
										174Yb	CD4	SK3
										175Lu	SIRPα (CD172a)	SE5A5
										176Yb	TLR2	TL2.1
