## Supplemental Table 3. Expression of the significant markers between endometriosis and controls in all cell types in endometriosis versus controls from for "Deep Immunophenotyping Reveals Endometriosis is Marked by Dysregulation of the Mononuclear Phagocytic System in Endometrium and Peripheral Blood"

### Sheet: Hoja1
SIRPa_Endo vs Ctrl	Estimate	Std..Error	pvalue	t.value	BH
Cluster 0_CD44+ Classical Monocytes	0.0534254	0.0460389	1.16044	0.256414	0.897097
Cluster 1_CD206+ Macrophages	0.955098	0.45045	2.12032	0.0436809	0.636493
Cluster 2_HLA-DR+ Classical Monocytes	0.617972	0.232827	2.65421	0.0133837	0.148412
Cluster 3_HLA-DPB1+ Classical Monocytes	0.744865	0.31011	2.40194	0.0237476	0.428215
Cluster 4_CD91+ Macrophages	1.45538	0.373679	3.89473	0.000614837	0.0627134
Cluster 5_CD1a+ Dendritic Cells	1.74793	0.466652	3.74567	0.000904272	0.0809148
Cluster 6_ALXR+ Macrophages	0.509362	0.518402	0.982561	0.335626	0.996022
Cluster 7_CX3CR1+ Non-Classical Monocytes	0.022296	0.124857	0.178572	0.859658	0.95277
Cluster 8_Dendritic Cells	0.0908501	0.381027	0.238435	0.813488	0.986966
Cluster 9_TGM2+ Dendritic Cells	0.796504	0.295984	2.69103	0.012285	0.386831
Cluster 10_Plamacytoid Dendritic Cells	0.417804	0.361157	1.15685	0.257853	0.742142
Cluster 11_CD91+ Non-Classical Monocytes	0.508988	0.353948	1.43803	0.162354	0.918288
CD14_Endo vs Ctrl	Estimate	Std..Error	pvalue	t.value	BH
Cluster 0_CD44+ Classical Monocytes	0.00675912	0.0258491	0.261484	0.79578	0.923105
Cluster 1_CD206+ Macrophages	0.253881	0.298045	0.851819	0.402093	0.896734
Cluster 2_HLA-DR+ Classical Monocytes	-0.0612287	0.24607	-0.248826	0.80545	0.912578
Cluster 3_HLA-DPB1+ Classical Monocytes	0.526891	0.15355	3.43139	0.0020183	0.0686221
Cluster 4_CD91+ Macrophages	0.209236	0.18203	1.14946	0.260831	0.947875
Cluster 5_CD1a+ Dendritic Cells	0.477837	0.183101	2.60969	0.0148347	0.189143
Cluster 6_ALXR+ Macrophages	-0.0274652	0.568337	-0.0483256	0.961857	0.996022
Cluster 7_CX3CR1+ Non-Classical Monocytes	0.0106462	0.0274195	0.388271	0.700977	0.923804
Cluster 8_Dendritic Cells	0.0854337	0.308406	0.277017	0.784044	0.986966
Cluster 9_TGM2+ Dendritic Cells	0.463518	0.200795	2.30841	0.0291867	0.386831
Cluster 10_Plamacytoid Dendritic Cells	0.272047	0.210024	1.29531	0.206596	0.741365
Cluster 11_CD91+ Non-Classical Monocytes	0.0126873	0.069938	0.181407	0.857455	0.966418
CD64_Endo vs Ctrl	Estimate	Std..Error	pvalue	t.value	BH
Cluster 0_CD44+ Classical Monocytes	0.0228965	0.0584807	0.391523	0.698601	0.909181
Cluster 1_CD206+ Macrophages	0.448213	0.299194	1.49807	0.146159	0.674946
Cluster 2_HLA-DR+ Classical Monocytes	0.349234	0.205277	1.70128	0.100821	0.385079
Cluster 3_HLA-DPB1+ Classical Monocytes	0.0521328	0.101471	0.51377	0.611752	0.821756
Cluster 4_CD91+ Macrophages	0.804806	0.228231	3.52628	0.00158656	0.0809148
Cluster 5_CD1a+ Dendritic Cells	0.820796	0.240405	3.41422	0.00210778	0.107497
Cluster 6_ALXR+ Macrophages	0.439668	0.47695	0.921832	0.365791	0.968715
Cluster 7_CX3CR1+ Non-Classical Monocytes	-0.00457601	0.0396313	-0.115465	0.908964	0.984711
Cluster 8_Dendritic Cells	0.396507	0.20456	1.93834	0.0639519	0.733744
Cluster 9_TGM2+ Dendritic Cells	0.287329	0.236751	1.21363	0.235799	0.707396
Cluster 10_Plamacytoid Dendritic Cells	0.358651	0.209633	1.71085	0.0990167	0.646108
Cluster 11_CD91+ Non-Classical Monocytes	0.0256788	0.091783	0.279777	0.781862	0.966327
PGR_Endo vs Ctrl	Estimate	Std..Error	pvalue	t.value	BH
Cluster 0_CD44+ Classical Monocytes	0.166726	0.154216	1.08112	0.289571	0.897097
Cluster 1_CD206+ Macrophages	0.250151	0.178124	1.40436	0.172045	0.674946
Cluster 2_HLA-DR+ Classical Monocytes	0.56103	0.194271	2.88787	0.00771312	0.148412
Cluster 3_HLA-DPB1+ Classical Monocytes	0.412299	0.249575	1.652	0.110562	0.668147
Cluster 4_CD91+ Macrophages	0.215898	0.195221	1.10592	0.278891	0.986679
Cluster 5_CD1a+ Dendritic Cells	0.194242	0.176374	1.10131	0.280852	0.746525
Cluster 6_ALXR+ Macrophages	0.505768	0.321688	1.57223	0.128989	0.968715
Cluster 7_CX3CR1+ Non-Classical Monocytes	0.00205173	0.00402364	0.50992	0.614409	0.977468
Cluster 8_Dendritic Cells	0.137867	0.112924	1.22088	0.233522	0.8687
Cluster 9_TGM2+ Dendritic Cells	0.63187	0.223518	2.82693	0.0089205	0.46681
Cluster 10_Plamacytoid Dendritic Cells	0.726351	0.16935	4.28906	0.000219261	0.0223647
Cluster 11_CD91+ Non-Classical Monocytes	-0.0577191	0.113716	-0.507574	0.616031	0.878915
